# Humans reconfigure target and distractor processing to address distinct task demands

**DOI:** 10.1101/2021.09.08.459546

**Authors:** Harrison Ritz, Amitai Shenhav

## Abstract

When faced with distraction, we can focus more on goal-relevant information (targets) or focus less goal-conflicting information (distractors). How people use cognitive control to distribute attention across targets and distractors remains unclear. To help address this question, we developed a parametric attentional control task that can index both target discriminability and distractor interference. We find that participants exert independent control over target and distractor processing. We measured control adjustments through the influence of incentives and previous conflict on target and distractor sensitivity, finding that these have dissociable influences on control. Whereas incentives preferentially led to target enhancement, conflict on the previous trial preferentially led to distractor suppression. These distinct drivers of control altered sensitivity to targets and distractors early in the trial, promptly followed by reactive reconfiguration towards task-appropriate feature sensitivity. Finally, we provide a process-level account of these findings by showing that these control adjustments are well-captured by an evidence accumulation model with attractor dynamics over feature weights. These results help establish a process-level account of control reconfiguration that provides new insights into how multivariate attentional signals are optimized to achieve task goals.
