## Supplementary material for "Humans reconfigure target and distractor processing to address distinct task demands": withinTrial models

### Sheet: readme
Table Header Legend
paramName	parameter name (formatted DV_{IV})
df	degrees of freedom (# participants - # parameters)
paramVal	parameter value (transformed)
tVal	t value (on un-transformed parameter)
pVal	p value (two-sided)
cohenD	effect size (cohen's d, from t value)
Attend-Color
Legend
rt_{sigma}	lognormal standard deviation
rt_{ndt}	non-decision time
rt_{1}	RT intercept
rt_{ar}	autoregressive term (previous RT, centered)
rt_{dist}	target coherence (centered)
rt_{prevdist}	distractor congruence
rt_{distPrevdist}	target : distractor interaction
choice_{lapse}	choice lapse rate
choice_{1}	choice intercept (bias)
choice_{ar}	autoregressive term (previous choice, response-signed)
choice_{targ}	target coherence (response-signed)
choice_{dist}	distractor congruence
choice_{prevdist}	target : distractor interaction
choice_{distPrevdist}	target nonlinearity: tanh(preGain * targetCoherence)./tanh(preGain)
preGain_{dist}	distractor nonlinearity: tanh(preGain * distractorCongruence)./tanh(preGain)
Trial Inclusion
RT	current accurate, previous accurate, 0.2s < current RT < 2s, 0.2s < previous RT < 2s, color blocks
Choice	previous accurate, 0.2s < current RT < 2s, 0.2s < previous RT < 2s, color blocks
Attend-Motion
Legend
rt_{sigma}	lognormal standard deviation
rt_{ndt}	non-decision time
rt_{1}	RT intercept
rt_{ar}	autoregressive term (previous RT, centered)
rt_{targ}	target coherence (centered)
rt_{dist}	distractor congruence
rt_{targXdist}	target : distractor interaction
choice_{lapse}	choice lapse rate
choice_{1}	choice intercept (bias)
choice_{ar}	autoregressive term (previous choice, response-signed)
choice_{targ}	target coherence (response-signed)
choice_{dist}	distractor congruence
choice_{targXdist}	target : distractor interaction
preGain_{targ}	target nonlinearity: tanh(preGain * targetCoherence)./tanh(preGain)
preGain_{dist}	distractor nonlinearity: tanh(preGain * distractorCongruence)./tanh(preGain)
Trial Inclusion
RT	current accurate, previous accurate, 0.2s < current RT < 2s, 0.2s < previous RT < 2s, motion blocks
Choice	previous accurate, 0.2s < current RT < 2s, 0.2s < previous RT < 2s, motion blocks
Dynamics
Legend
rt_{sigma}	lognormal standard deviation
rt_{ndt}	non-decision time
rt_{1}	RT intercept
rt_{ar}	autoregressive term (previous RT, centered)
rt_{acc}	trial accuracy (centered)
rt_{targ}	target coherence (centered)
rt_{dist}	distractor congruence
rt_{targAcc}	accuracy : target interaction
rt_{distAcc}	accuracy : distractor interaction
choice_{lapse}	choice lapse rate
choice_{1}	choice intercept (bias)
choice_{ar}	autoregressive term (previous choice, response-signed)
choice_{RT}	RT (centered)
choice_{targ}	target coherence (response-signed)
choice_{dist}	distractor congruence
choice_{targRT}	RT : target interaction
choice_{distRT}	RT : distractor interaction
preGain_{targ}	target nonlinearity: tanh(preGain * targetCoherence)./tanh(preGain)
preGain_{dist}	distractor nonlinearity: tanh(preGain * distractorCongruence)./tanh(preGain)
Trial Inclusion
RT	previous accurate, 0.2s < current RT < 2s, 0.2s < previous RT < 2s, color blocks
Choice	previous accurate, 0.2s < current RT < 2s, 0.2s < previous RT < 2s, color blocks

### Sheet: exp1 attend-color
paramName	df	paramVal	tVal	pVal	cohenD
rt_{sigma}	45	0.350526	-28.9562	9.81445e-31	-4.48548
rt_{ndt}	45	0.241939	-0.89964	0.373101	-0.136393
rt_{1}	45	-1.12391	-24.4411	1.28871e-27	-3.40662
rt_{ar}	45	0.408931	12.8389	1.19619e-16	1.90592
rt_{dist}	45	-0.0494286	-8.30573	1.24257e-10	-1.24983
choice_{lapse}	45	2.59483e-05	-12.9101	9.82486e-17	-2.40472
choice_{1}	45	-0.0587241	-0.970565	0.336953	-0.149086
choice_{ar}	45	-0.404355	-8.68707	3.52392e-11	-1.31253
choice_{targ}	45	2.98046	39.5837	1.29176e-36	5.80262
choice_{dist}	45	0.659819	9.72769	1.22605e-12	1.47144
preGain_{dist}	45	1.34948	2.98397	0.0045855	0.449144

### Sheet: exp1 attend-motion
paramName	df	paramVal	tVal	pVal	cohenD
rt_{sigma}	45	0.252953	-17.4265	1.24216e-21	-2.64663
rt_{ndt}	45	0.145265	-5.07121	7.2545e-06	-0.778738
rt_{1}	45	-1.19549	-21.2296	4.44198e-25	-3.29791
rt_{ar}	45	0.53262	6.8217	1.8741e-08	2.29215
rt_{dist}	45	0.00176977	0.44183	0.660728	0.124783
choice_{lapse}	45	0.00113587	-11.9501	1.47368e-15	-2.59088
choice_{1}	45	0.128495	1.35251	0.18297	0.342947
choice_{ar}	45	-0.599426	-5.2008	4.70062e-06	-1.03846
choice_{targ}	45	3.76621	27.8366	5.27935e-30	4.2971
choice_{dist}	45	0.245182	3.22438	0.00235238	0.732136
preGain_{dist}	45	7.19566	3.15579	0.00285347	1.75549

### Sheet: exp1 dynamics
paramName	df	paramVal	tVal	pVal	cohenD
rt_{sigma}	40	0.343911	-31.2879	9.65528e-30	-4.49082
rt_{ndt}	40	0.234285	-1.86224	0.0699272	-0.267824
rt_{1}	40	-1.1103	-24.4497	1.14623e-25	-3.36262
rt_{ar}	40	0.408435	12.6555	1.43774e-15	1.83389
rt_{acc}	40	0.128418	8.60345	1.22523e-10	1.32138
rt_{dist}	40	-0.0474125	-8.212	4.08803e-10	-1.25067
rt_{distAcc}	40	-0.0697002	-4.49453	5.83314e-05	-0.687856
choice_{lapse}	40	-5.09123	-35.8212	5.1702e-32	-5.45137
choice_{1}	40	-0.0489655	-0.757303	0.453306	-0.114289
choice_{ar}	40	-0.472437	-7.80888	1.43811e-09	-1.17846
choice_{RT}	40	3.47542	5.62475	1.59137e-06	0.891385
choice_{targ}	40	3.3328	40.0424	6.7554e-34	5.87612
choice_{dist}	40	0.694784	8.62121	1.16051e-10	1.27708
choice_{targRT}	40	5.90179	10.5777	3.72947e-13	1.53828
choice_{distRT}	40	-2.33016	-4.09079	0.000202085	-0.618173
preGain_{dist}	40	1.27211	2.61953	0.0123813	0.415593

### Sheet: exp2 attend-color
paramName	df	paramVal	tVal	pVal	cohenD
rt_{sigma}	25	0.433104	-16.3818	7.04909e-15	-2.72236
rt_{ndt}	25	0.301199	2.49006	0.0197795	0.405079
rt_{1}	25	-0.904538	-20.199	5.3543e-17	-3.25907
rt_{ar}	25	0.341354	13.6078	4.635e-13	2.2739
rt_{targ}	25	-0.442099	-11.4282	2.03054e-11	-1.90324
rt_{dist}	25	-0.0543685	-8.71596	4.75563e-09	-1.48515
rt_{targXdist}	25	0.0197637	1.36656	0.183928	0.229529
choice_{lapse}	25	0.00100864	-23.1626	2.06581e-18	-4.16634
choice_{1}	25	-0.0217373	-0.341817	0.735345	-0.0581188
choice_{ar}	25	-0.511756	-13.8924	2.92802e-13	-2.47587
choice_{targ}	25	3.00633	19.7696	8.88716e-17	3.27237
choice_{dist}	25	0.42722	8.42056	9.11783e-09	1.41617
choice_{targXdist}	25	-0.0423594	-1.0465	0.305345	-0.18404
preGain_{targ}	25	1.69842	12.8851	1.5392e-12	2.20851
preGain_{dist}	25	1.55918	3.05565	0.00528044	0.528521

### Sheet: exp2 attend-motion
paramName	df	paramVal	tVal	pVal	cohenD
rt_{sigma}	25	0.338285	-23.5487	1.39055e-18	-4.17636
rt_{ndt}	25	0.211647	-3.39962	0.00226895	-0.572757
rt_{1}	25	-1.22536	-27.8438	2.44762e-20	-4.59237
rt_{ar}	25	0.617334	15.9407	1.31694e-14	2.78065
rt_{targ}	25	-0.446443	-7.96782	2.52875e-08	-1.46537
rt_{dist}	25	0.00371306	0.91993	0.366401	0.178621
rt_{targXdist}	25	0.0104255	0.338523	0.737795	0.0709925
choice_{lapse}	25	0.000542598	-12.1759	5.25448e-12	-2.38269
choice_{1}	25	0.218685	3.41714	0.00217203	0.662437
choice_{ar}	25	-0.767829	-10.1133	2.55321e-10	-1.87661
choice_{targ}	25	3.90167	25.5483	1.96041e-19	4.39362
choice_{dist}	25	0.0770311	1.74475	0.0933123	0.352219
choice_{targXdist}	25	0.0156403	0.270946	0.788657	0.0521517
preGain_{targ}	25	2.29797	18.9281	2.46906e-16	3.75635
preGain_{dist}	25	8.28176	10.1889	2.19497e-10	2.00976

### Sheet: exp2 dynamics
paramName	df	paramVal	tVal	pVal	cohenD
rt_{sigma}	21	0.431799	-17.3931	6.00195e-14	-2.8683
rt_{ndt}	21	0.293733	2.06423	0.0515678	0.333839
rt_{1}	21	-0.888605	-20.1655	3.1806e-15	-3.28787
rt_{ar}	21	0.358307	13.3026	1.06427e-11	2.20583
rt_{acc}	21	-0.0252911	-1.38238	0.181381	-0.219247
rt_{targ}	21	-0.444165	-12.6687	2.66136e-11	-2.06465
rt_{dist}	21	-0.0362428	-8.20398	5.4872e-08	-1.38954
rt_{targAcc}	21	0.271165	8.76096	1.86215e-08	1.46141
rt_{distAcc}	21	-0.172688	-10.9314	3.98501e-10	-1.81928
choice_{lapse}	21	-3.7264	-23.6339	1.29933e-16	-3.94495
choice_{1}	21	-0.04429	-0.625028	0.538686	-0.102027
choice_{ar}	21	-0.705976	-10.6496	6.36398e-10	-1.75388
choice_{RT}	21	2.64293	5.5924	1.50141e-05	0.927608
choice_{targ}	21	3.67054	22.9684	2.3171e-16	3.68084
choice_{dist}	21	0.412262	8.07633	7.07e-08	1.3722
choice_{targRT}	21	2.69072	4.16993	0.000432804	0.68581
choice_{distRT}	21	-2.58862	-9.42178	5.44044e-09	-1.5354
preGain_{targ}	21	1.57338	11.7469	1.0778e-10	1.96704
preGain_{dist}	21	1.37968	2.7884	0.0110122	0.455571

### Sheet: exp3 attend-color
paramName	df	paramVal	tVal	pVal	cohenD
rt_{sigma}	45	0.407006	-20.0442	4.62695e-24	-2.66038
rt_{ndt}	45	0.292433	2.58795	0.0129538	0.338858
rt_{1}	45	-0.935119	-24.2289	1.85697e-27	-3.16771
rt_{ar}	45	0.385652	14.7471	7.57779e-19	1.95846
rt_{targ}	45	-0.40594	-14.8992	5.1578e-19	-1.99115
rt_{dist}	45	-0.0634711	-10.4825	1.16391e-13	-1.43387
rt_{targXdist}	45	0.00383487	0.385102	0.701976	0.0524849
choice_{lapse}	45	2.00016e-06	-6.77502	2.19861e-08	-0.936886
choice_{1}	45	-0.108286	-2.20581	0.0325464	-0.295345
choice_{ar}	45	-0.374924	-13.2893	3.47982e-17	-1.81737
choice_{targ}	45	3.00063	27.8849	4.90403e-30	3.73103
choice_{dist}	45	0.475915	11.0046	2.3824e-14	1.50264
choice_{targXdist}	45	-0.0433353	-2.52821	0.0150428	-0.344029
preGain_{targ}	45	1.57587	14.3597	2.04447e-18	1.9689
preGain_{dist}	45	1.54368	4.91907	1.20385e-05	0.681565

### Sheet: exp3 attend-motion
paramName	df	paramVal	tVal	pVal	cohenD
rt_{sigma}	45	0.347935	-22.232	6.64936e-26	-3.03668
rt_{ndt}	45	0.217544	-2.94078	0.00515509	-0.397108
rt_{1}	45	-1.26566	-39.7008	1.13497e-36	-5.38773
rt_{ar}	45	0.813715	19.1984	2.63966e-23	2.67348
rt_{targ}	45	-0.566763	-11.3908	7.53844e-15	-1.62518
rt_{dist}	45	0.00575614	2.37059	0.022104	0.407424
rt_{targXdist}	45	0.00373988	0.234851	0.81539	0.0371392
choice_{lapse}	45	0.000577036	-16.6428	7.50176e-21	-2.36623
choice_{1}	45	0.161727	3.78479	0.000452455	0.587202
choice_{ar}	45	-0.600172	-9.41504	3.31889e-12	-1.3552
choice_{targ}	45	3.86621	37.7568	1.01901e-35	5.43513
choice_{dist}	45	0.0440645	1.62085	0.112037	0.269214
choice_{targXdist}	45	0.0370267	0.852066	0.39869	0.145005
preGain_{targ}	45	2.17339	19.7243	8.87862e-24	2.94171
preGain_{dist}	45	9.00365	11.9196	1.60907e-15	1.80914

### Sheet: exp3 dynamics
paramName	df	paramVal	tVal	pVal	cohenD
rt_{sigma}	41	0.403982	-19.1181	4.91035e-22	-2.53538
rt_{ndt}	41	0.270906	1.0176	0.314835	0.134134
rt_{1}	41	-0.904451	-23.3416	2.6955e-25	-3.07203
rt_{ar}	41	0.401466	14.9302	3.54733e-18	1.99126
rt_{acc}	41	0.023519	1.6821	0.100152	0.226859
rt_{targ}	41	-0.396212	-14.847	4.30749e-18	-1.96813
rt_{dist}	41	-0.0455904	-9.9574	1.66297e-12	-1.33974
rt_{targAcc}	41	0.237823	6.56189	6.87323e-08	0.888496
rt_{distAcc}	41	-0.164583	-8.14605	4.18106e-10	-1.09182
choice_{lapse}	41	-3.32337	-35.1385	3.11744e-32	-4.70489
choice_{1}	41	-0.176316	-2.81142	0.00753193	-0.378989
choice_{ar}	41	-0.497355	-11.2437	4.21329e-14	-1.50925
choice_{RT}	41	2.09229	3.97598	0.00027802	0.53376
choice_{targ}	41	3.98333	34.2718	8.39841e-32	4.572
choice_{dist}	41	0.496294	10.6927	1.98139e-13	1.45182
choice_{targRT}	41	4.36939	7.21301	8.26019e-09	0.974728
choice_{distRT}	41	-2.63361	-8.85403	4.60306e-11	-1.18715
preGain_{targ}	41	1.30885	8.86032	4.51494e-11	1.19123
preGain_{dist}	41	1.52697	6.97686	1.77659e-08	0.957146
