## Supplementary material for "Humans reconfigure target and distractor processing to address distinct task demands": priorConflict models

### Sheet: readme
Table Header Legend
paramName	parameter name (formatted DV_{IV})
df	degrees of freedom (# participants - # parameters)
paramVal	parameter value (transformed)
tVal	t value (on un-transformed parameter)
pVal	p value (two-sided)
cohenD	effect size (cohen's d, from t value)
Attend-Color
Legend
rt_{sigma}	lognormal standard deviation
rt_{ndt}	non-decision time
rt_{1}	RT intercept
rt_{ar}	autoregressive term (previous RT, centered)
rt_{targ}	target coherence (centered)
rt_{dist}	distractor congruence
rt_{prevtarg}	previous target coherence (centered)
rt_{prevdist}	previous distractor congruence
rt_{distPrevdist}	current distractor : previous distractor interaction
rt_{distPrevtarg}	current distractor : previous target interaction
rt_{targPrevdist}	current target : previous distractor interaction
rt_{targPrevtarg}	current target : previous target interaction
choice_{lapse}	choice lapse rate
choice_{1}	choice intercept (bias)
choice_{ar}	autoregressive term (previous choice, response-signed)
choice_{targ}	target coherence (response-signed)
choice_{dist}	distractor congruence
choice_{prevtarg}	previous target coherence (response-signed)
choice_{prevdist}	previous distractor congruence
choice_{distPrevdist}	current distractor : previous distractor interaction
choice_{distPrevtarg}	current distractor : previous target interaction
choice_{targPrevdist}	current target : previous distractor interaction
choice_{targPrevtarg}	current target : previous target interaction
preGain_{targ}	target nonlinearity: tanh(preGain * targetCoherence)./tanh(preGain)
preGain_{dist}	distractor nonlinearity: tanh(preGain * distractorCongruence)./tanh(preGain)
Trial Inclusion
RT	current accurate, previous accurate, 0.2s < current RT < 2s, 0.2s < previous RT < 2s, color blocks
Choice	previous accurate, 0.2s < current RT < 2s, 0.2s < previous RT < 2s, color blocks
Attend-Motion
Legend
rt_{sigma}	lognormal standard deviation
rt_{ndt}	non-decision time
rt_{1}	RT intercept
rt_{ar}	autoregressive term (previous RT, centered)
rt_{targ}	target coherence (centered)
rt_{dist}	distractor congruence
rt_{prevtarg}	previous target coherence (centered)
rt_{prevdist}	previous distractor congruence
rt_{distPrevdist}	current distractor : previous distractor interaction
rt_{distPrevtarg}	current distractor : previous target interaction
rt_{targPrevdist}	current target : previous distractor interaction
rt_{targPrevtarg}	current target : previous target interaction
choice_{lapse}	choice lapse rate
choice_{1}	choice intercept (bias)
choice_{ar}	autoregressive term (previous choice, response-signed)
choice_{targ}	target coherence (response-signed)
choice_{dist}	distractor congruence
choice_{prevtarg}	previous target coherence (response-signed)
choice_{prevdist}	previous distractor congruence
choice_{distPrevdist}	current distractor : previous distractor interaction
choice_{distPrevtarg}	current distractor : previous target interaction
choice_{targPrevdist}	current target : previous distractor interaction
choice_{targPrevtarg}	current target : previous target interaction
preGain_{targ}	target nonlinearity: tanh(preGain * targetCoherence)./tanh(preGain)
preGain_{dist}	distractor nonlinearity: tanh(preGain * distractorCongruence)./tanh(preGain)
Trial Inclusion
RT	current accurate, previous accurate, 0.2s < current RT < 2s, 0.2s < previous RT < 2s, color blocks
Choice	previous accurate, 0.2s < current RT < 2s, 0.2s < previous RT < 2s, color blocks
Dynamics
Legend
rt_{sigma}	lognormal standard deviation
rt_{ndt}	non-decision time
rt_{1}	RT intercept
rt_{ar}	autoregressive term (previous RT, centered)
rt_{prevdist}	previous distractor congruence
rt_{acc}	trial accuracy (centered)
rt_{prevdistAcc}	accuracy : previous distractor interaction
rt_{targ}	target coherence (centered)
rt_{dist}	distractor congruence
rt_{prevdistTarg}	current target : previous distractor interaction
rt_{prevdistDist}	current distractor : previous distractor interaction
rt_{accTarg}	accuracy : current target interaction
rt_{accDist}	accuracy : current distractor interaction
rt_{prevdistAccTarg}	accuracy : current target : previous distractor interaction
rt_{prevdistAccDist}	accuracy : current target : previous distractor interaction
choice_{lapse}	choice lapse rate
choice_{1}	choice intercept (bias)
choice_{ar}	autoregressive term (previous choice, response-signed)
choice_{prevdist}	previous distractor congruence
choice_{RT}	RT (centered)
choice_{prevdistCrt}	RT : previous distractor interaction
choice_{targ}	target coherence (response-signed)
choice_{dist}	distractor congruence
choice_{prevdistTarg}	current target : previous distractor interaction
choice_{prevdistDist}	current distractor : previous distractor interaction
choice_{RTTarg}	RT : current target interaction
choice_{RTDist}	RT : current distractor interaction
choice_{prevdistCrtTarg}	RT : current target : previous distractor interaction
choice_{prevdistCrtDist}	RT : current target : previous distractor interaction
preGain_{targ}	target nonlinearity: tanh(preGain * targetCoherence)./tanh(preGain)
preGain_{dist}	distractor nonlinearity: tanh(preGain * distractorCongruence)./tanh(preGain)
Trial Inclusion
RT	previous accurate, 0.2s < current RT < 2s, 0.2s < previous RT < 2s, color blocks
Choice	previous accurate, 0.2s < current RT < 2s, 0.2s < previous RT < 2s, color blocks

### Sheet: exp1 attend-color
paramName	df	paramVal	tVal	pVal	cohenD
rt_{sigma}	41	0.34606	-30.5218	8.15415e-30	-4.4999
rt_{ndt}	41	0.23868	-1.33838	0.188149	-0.191633
rt_{1}	41	-1.11486	-24.5087	4.15563e-26	-3.35916
rt_{ar}	41	0.405347	13.1505	2.67885e-16	1.91563
rt_{dist}	41	-0.0484155	-8.30065	2.57048e-10	-1.23766
rt_{prevdist}	41	0.00728864	1.8934	0.0653765	0.286531
rt_{distPrevdist}	41	-0.034333	-5.49398	2.26279e-06	-0.835655
choice_{lapse}	41	-7.18684	-21.7232	4.13588e-24	-3.18814
choice_{1}	41	-0.04753	-0.76353	0.449519	-0.114612
choice_{ar}	41	-0.411167	-8.60596	9.90981e-11	-1.2642
choice_{targ}	41	3.06406	42.9755	1.00454e-35	6.23663
choice_{dist}	41	0.67118	9.44637	7.59799e-12	1.42637
choice_{prevdist}	41	-0.51275	-3.28615	0.00208666	-0.522412
choice_{distPrevdist}	41	0.516805	10.4142	4.39936e-13	1.59128
preGain_{dist}	41	1.60567	4.28553	0.00010764	0.66687

### Sheet: exp1 attend-motion
paramName	df	paramVal	tVal	pVal	cohenD
rt_{sigma}	41	0.259387	-19.6532	1.76556e-22	-3.03232
rt_{ndt}	41	0.164027	-4.766	2.37314e-05	-0.727627
rt_{1}	41	-1.2251	-23.6824	1.54872e-25	-3.66998
rt_{ar}	41	0.545243	12.6964	8.57432e-16	2.31383
rt_{dist}	41	0.000547678	0.158897	0.87453	0.0322606
rt_{prevdist}	41	-0.00714289	-1.96427	0.0563023	-0.372595
rt_{distPrevdist}	41	0.0120506	2.24464	0.0302502	0.502656
choice_{lapse}	41	-5.85949	-15.4538	1.06326e-18	-2.54277
choice_{1}	41	0.121856	1.40908	0.16635	0.319315
choice_{ar}	41	-0.720983	-5.395	3.12326e-06	-0.938417
choice_{targ}	41	3.97868	32.3128	8.62328e-31	5.4901
choice_{dist}	41	0.216993	5.93401	5.37053e-07	0.568389
choice_{prevdist}	41	0.27996	1.25512	0.216543	0.221425
choice_{distPrevdist}	41	0.00724977	0.0558535	0.95573	0.0112881
preGain_{dist}	41	3.072	18.364	2.16046e-21	2.37497

### Sheet: exp1 dynamics
paramName	df	paramVal	tVal	pVal	cohenD
rt_{sigma}	30	0.340365	-29.8978	6.90326e-24	-4.44823
rt_{ndt}	30	0.232134	-2.08795	0.0453937	-0.303991
rt_{1}	30	-1.10424	-24.2543	2.87728e-21	-3.34613
rt_{ar}	30	0.407321	11.528	1.51072e-12	1.83806
rt_{prevdist}	30	0.0052863	1.48139	0.148929	0.231346
rt_{acc}	30	0.132125	8.69105	1.07908e-09	1.3316
rt_{prevdistAcc}	30	0.0387136	2.7024	0.0112194	0.417217
rt_{dist}	30	-0.0469798	-8.2806	3.04482e-09	-1.22342
rt_{prevdistDist}	30	-0.0330592	-5.36157	8.39141e-06	-0.823579
rt_{accDist}	30	-0.052871	-3.36615	0.00210246	-0.536206
rt_{prevdistAccDist}	30	-0.0534614	-3.39393	0.00195453	-0.5631
choice_{lapse}	30	-5.53152	-33.4058	2.7196e-25	-5.05187
choice_{1}	30	-0.0404101	-0.572209	0.571444	-0.0851185
choice_{ar}	30	-0.471604	-7.9768	6.65398e-09	-1.22882
choice_{prevdist}	30	-0.393995	-2.96088	0.00594578	-0.450305
choice_{RT}	30	-1.3611	-1.13005	0.26741	-0.171045
choice_{prevdistCrt}	30	1.69461	2.9794	0.00567628	0.456028
choice_{targ}	30	3.36797	41.7299	3.93878e-28	6.18744
choice_{dist}	30	0.71187	8.72824	9.83355e-10	1.32953
choice_{prevdistTarg}	30	-0.0437178	-0.87783	0.387012	-0.132838
choice_{prevdistDist}	30	0.497571	8.27611	3.07994e-09	1.201
choice_{RTTarg}	30	4.67716	7.68762	1.41561e-08	1.10214
choice_{RTDist}	30	-2.29481	-5.53038	5.21253e-06	-0.888901
choice_{prevdistCrtTarg}	30	1.09477	3.37633	0.00204707	0.500145
choice_{prevdistCrtDist}	30	-2.05153	-4.85473	3.51023e-05	-0.852877
preGain_{dist}	30	1.19532	2.72958	0.010507	0.414603

### Sheet: exp2 attend-color
paramName	df	paramVal	tVal	pVal	cohenD
rt_{sigma}	15	0.430789	-16.4942	5.0444e-11	-2.72677
rt_{ndt}	15	0.299462	2.38699	0.0305923	0.388392
rt_{1}	15	-0.901438	-20.0391	3.06719e-12	-3.25294
rt_{ar}	15	0.339669	13.443	9.02348e-10	2.27056
rt_{targ}	15	-0.43787	-11.3416	9.3101e-09	-1.92025
rt_{dist}	15	-0.0530219	-8.58284	3.58404e-07	-1.46931
rt_{prevtarg}	15	0.00601459	0.573568	0.57476	0.109484
rt_{prevdist}	15	0.00377529	1.15463	0.266304	0.202426
rt_{distPrevdist}	15	-0.044947	-8.54371	3.79647e-07	-1.44475
rt_{distPrevtarg}	15	0.0136357	1.02001	0.323895	0.174419
rt_{targPrevdist}	15	0.0141614	1.2055	0.246683	0.209666
rt_{targPrevtarg}	15	0.0553631	0.835304	0.416653	0.146498
choice_{lapse}	15	-6.08164	-32.1072	3.04804e-15	-5.478
choice_{1}	15	-0.0238792	-0.37377	0.713806	-0.0630428
choice_{ar}	15	-0.533167	-13.5875	7.77561e-10	-2.41021
choice_{targ}	15	3.09819	20.204	2.7235e-12	3.31542
choice_{dist}	15	0.405502	7.69225	1.39119e-06	1.31122
choice_{prevtarg}	15	-0.714944	-0.644121	0.529224	-0.11042
choice_{prevdist}	15	-0.575408	-2.9395	0.0101477	-0.498308
choice_{distPrevdist}	15	0.46118	8.60346	3.47718e-07	1.44676
choice_{distPrevtarg}	15	-0.458227	-3.91308	0.00138382	-0.67003
choice_{targPrevdist}	15	-0.0963824	-2.74797	0.0149471	-0.472516
choice_{targPrevtarg}	15	0.317091	2.35068	0.032835	0.417904
preGain_{targ}	15	1.69476	11.9866	4.38921e-09	2.20378
preGain_{dist}	15	1.68254	4.34933	0.000572178	0.754982

### Sheet: exp2 attend-motion
paramName	df	paramVal	tVal	pVal	cohenD
rt_{sigma}	19	0.335611	-23.8825	1.238e-15	-4.12573
rt_{ndt}	19	0.209737	-3.46435	0.00259707	-0.579907
rt_{1}	19	-1.22083	-27.2234	1.10065e-16	-4.4954
rt_{ar}	19	0.636047	15.2421	4.15164e-12	2.70465
rt_{targ}	19	-0.480827	-7.91878	1.94958e-07	-1.44012
rt_{dist}	19	0.0030601	0.806133	0.430141	0.145396
rt_{prevtarg}	19	0.0714706	4.12461	0.000576432	0.768965
rt_{prevdist}	19	-0.0024227	-0.65391	0.521006	-0.142631
rt_{targPrevtarg}	19	0.0963395	0.706415	0.488503	0.131197
rt_{distPrevdist}	19	-0.00932642	-2.09934	0.0493794	-0.42662
choice_{lapse}	19	-7.29644	-16.91	6.5686e-13	-4.0424
choice_{1}	19	0.211444	3.22483	0.00445884	0.592866
choice_{ar}	19	-0.753309	-10.2895	3.3169e-09	-1.9231
choice_{targ}	19	3.89926	23.1808	2.1431e-15	3.94174
choice_{dist}	19	0.108619	2.63112	0.0164533	0.529097
choice_{prevtarg}	19	0.238588	0.335409	0.740992	0.0667995
choice_{prevdist}	19	-2.501	-4.55015	0.000218824	-1.03981
choice_{targPrevtarg}	19	-0.00898081	-0.041183	0.96758	-0.00794511
choice_{distPrevdist}	19	-0.0707073	-0.926089	0.366014	-0.175751
preGain_{targ}	19	2.39046	16.5186	9.97684e-13	3.27826
preGain_{dist}	19	6.65706	10.0398	4.93673e-09	1.97035

### Sheet: exp2 dynamics
paramName	df	paramVal	tVal	pVal	cohenD
rt_{sigma}	9	0.430078	-17.3277	3.20418e-08	-2.89105
rt_{ndt}	9	0.293915	2.08889	0.0663022	0.339473
rt_{1}	9	-0.8867	-20.3422	7.81747e-09	-3.28647
rt_{ar}	9	0.356397	13.3225	3.14542e-07	2.18269
rt_{prevdist}	9	0.00222909	0.742411	0.476767	0.128188
rt_{acc}	9	-0.0306885	-1.68363	0.126542	-0.268142
rt_{prevdistAcc}	9	0.0125478	1.03066	0.329602	0.175097
rt_{targ}	9	-0.447425	-12.0425	7.47117e-07	-2.0345
rt_{dist}	9	-0.0354116	-7.83579	2.61137e-05	-1.28992
rt_{prevdistTarg}	9	0.0127139	0.864659	0.40968	0.152474
rt_{prevdistDist}	9	-0.0342982	-7.60034	3.3255e-05	-1.29843
rt_{accTarg}	9	0.278635	7.60765	3.30035e-05	1.26514
rt_{accDist}	9	-0.165931	-9.65886	4.7732e-06	-1.80669
rt_{prevdistAccTarg}	9	-0.00200059	-0.0286395	0.977777	-0.00499559
rt_{prevdistAccDist}	9	-0.098505	-6.57103	0.000102646	-1.14574
choice_{lapse}	9	-3.60809	-25.4984	1.05641e-09	-4.16113
choice_{1}	9	-0.0496855	-0.620991	0.550007	-0.106105
choice_{ar}	9	-0.724023	-10.6775	2.06821e-06	-1.77808
choice_{prevdist}	9	0.264668	2.90852	0.0173529	0.557211
choice_{RT}	9	2.26539	4.03855	0.00293499	0.672995
choice_{prevdistCrt}	9	0.872728	2.67503	0.025412	0.462966
choice_{targ}	9	3.81398	22.0133	3.89044e-09	3.54656
choice_{dist}	9	0.399724	7.75914	2.82345e-05	1.29649
choice_{prevdistTarg}	9	0.0817316	1.60465	0.143035	0.28221
choice_{prevdistDist}	9	0.504176	8.84534	9.83664e-06	1.46397
choice_{RTTarg}	9	2.8293	4.47254	0.00154898	0.72571
choice_{RTDist}	9	-2.5917	-8.00247	2.20804e-05	-1.47638
choice_{prevdistCrtTarg}	9	1.72465	5.34909	0.000462904	1.00574
choice_{prevdistCrtDist}	9	-1.20588	-6.2246	0.000154249	-1.06597
preGain_{targ}	9	1.5651	10.6384	2.13278e-06	1.78574
preGain_{dist}	9	1.49674	4.35061	0.00184862	0.734438

### Sheet: exp3 attend-color
paramName	df	paramVal	tVal	pVal	cohenD
rt_{sigma}	35	0.408378	-19.9762	1.01935e-20	-2.64291
rt_{ndt}	35	0.295413	2.79295	0.00841034	0.366027
rt_{1}	35	-0.94188	-24.4802	1.31733e-23	-3.22579
rt_{ar}	35	0.38252	14.5244	2.18449e-16	1.94776
rt_{targ}	35	-0.409599	-14.3987	2.83783e-16	-1.98141
rt_{dist}	35	-0.0632604	-10.4004	3.00488e-12	-1.41686
rt_{prevtarg}	35	-0.0147593	-1.97684	0.0559805	-0.27504
rt_{prevdist}	35	-0.00373629	-1.8582	0.0715677	-0.267123
rt_{distPrevdist}	35	-0.0484111	-12.6923	1.17492e-14	-1.79031
rt_{distPrevtarg}	35	0.00473081	0.431453	0.668785	0.0617714
rt_{targPrevdist}	35	0.0011588	0.115256	0.908901	0.0155133
rt_{targPrevtarg}	35	0.0411236	1.0805	0.287311	0.153871
choice_{lapse}	35	-6.93352	-25.4602	3.58058e-24	-3.44609
choice_{1}	35	-0.107905	-2.11675	0.0414634	-0.283192
choice_{ar}	35	-0.386459	-12.6877	1.18731e-14	-1.75035
choice_{targ}	35	3.07889	28.6473	6.93755e-26	3.81445
choice_{dist}	35	0.471724	11.1916	4.11375e-13	1.5366
choice_{prevtarg}	35	-1.87295	-3.59792	0.000981226	-0.493501
choice_{prevdist}	35	-1.45028	-7.15019	2.44767e-08	-1.03961
choice_{distPrevdist}	35	0.301256	12.5747	1.53733e-14	1.7384
choice_{distPrevtarg}	35	0.0343039	0.761001	0.451753	0.102862
choice_{targPrevdist}	35	-0.140258	-6.74346	8.20935e-08	-0.989826
choice_{targPrevtarg}	35	0.373602	4.68722	4.11147e-05	0.643533
preGain_{targ}	35	1.55685	13.1999	3.75182e-15	1.8117
preGain_{dist}	35	1.38877	5.47032	3.85669e-06	0.794258

### Sheet: exp3 attend-motion
paramName	df	paramVal	tVal	pVal	cohenD
rt_{sigma}	39	0.345838	-22.14	1.08372e-23	-3.04798
rt_{ndt}	39	0.216407	-2.99256	0.00478018	-0.407479
rt_{1}	39	-1.26236	-39.1483	6.39697e-33	-5.35948
rt_{ar}	39	0.825978	18.6371	5.07391e-21	2.66411
rt_{targ}	39	-0.550832	-11.0339	1.46741e-13	-1.57144
rt_{dist}	39	0.00597767	2.41808	0.0203731	0.391899
rt_{prevtarg}	39	0.0685769	6.25348	2.3027e-07	0.909683
rt_{prevdist}	39	-0.00172454	-0.588829	0.559371	-0.0976154
rt_{targPrevtarg}	39	-0.0129919	-0.214257	0.831463	-0.0333443
rt_{distPrevdist}	39	0.00332687	0.972914	0.336592	0.181427
choice_{lapse}	39	-5.2799	-22.8122	3.66238e-24	-3.6521
choice_{1}	39	0.184678	3.90419	0.000364286	0.57541
choice_{ar}	39	-0.624092	-9.42267	1.34103e-11	-1.40468
choice_{targ}	39	4.10732	30.3169	1.00076e-28	4.20082
choice_{dist}	39	0.0458551	1.52843	0.134477	0.243407
choice_{prevtarg}	39	-0.44769	-0.80576	0.425267	-0.124987
choice_{prevdist}	39	0.211798	1.17069	0.248825	0.166127
choice_{targPrevtarg}	39	-0.551045	-2.68809	0.0105127	-0.424489
choice_{distPrevdist}	39	0.149189	1.98785	0.0538816	0.293253
preGain_{targ}	39	2.07837	15.64	2.14671e-18	2.42265
preGain_{dist}	39	9.0417	11.5526	3.6848e-14	1.85735

### Sheet: exp3 dynamics
paramName	df	paramVal	tVal	pVal	cohenD
rt_{sigma}	29	0.402338	-19.5675	2.96682e-18	-2.5568
rt_{ndt}	29	0.271866	1.1131	0.274805	0.142898
rt_{1}	29	-0.903841	-23.7468	1.49134e-20	-3.07298
rt_{ar}	29	0.398722	14.4715	8.44152e-15	1.97489
rt_{prevdist}	29	-0.00168323	-0.850369	0.402087	-0.120468
rt_{acc}	29	0.0223378	1.78459	0.0847933	0.233861
rt_{prevdistAcc}	29	-0.0172311	-1.1654	0.253353	-0.162231
rt_{targ}	29	-0.394999	-15.4327	1.60927e-15	-2.01958
rt_{dist}	29	-0.0449997	-10.2353	3.88364e-11	-1.35128
rt_{prevdistTarg}	29	0.0184618	1.70601	0.0986952	0.23413
rt_{prevdistDist}	29	-0.0320981	-11.0431	6.63351e-12	-1.54378
rt_{accTarg}	29	0.251521	6.85854	1.55853e-07	0.928086
rt_{accDist}	29	-0.158204	-8.38601	3.0463e-09	-1.10315
rt_{prevdistAccTarg}	29	-0.149856	-3.6259	0.00109312	-0.523532
rt_{prevdistAccDist}	29	-0.144866	-8.35992	3.25009e-09	-1.15685
choice_{lapse}	29	-3.27153	-28.1266	1.34268e-22	-3.80537
choice_{1}	29	-0.179977	-2.76388	0.00982077	-0.375847
choice_{ar}	29	-0.514592	-10.8584	9.86632e-12	-1.5274
choice_{prevdist}	29	0.0413971	0.833074	0.411612	0.116978
choice_{RT}	29	3.52721	18.3795	1.59994e-17	2.48447
choice_{prevdistCrt}	29	0.472779	3.80475	0.000677973	0.530684
choice_{targ}	29	4.17053	29.7922	2.67213e-23	4.06658
choice_{dist}	29	0.537345	11.1252	5.56765e-12	1.52352
choice_{prevdistTarg}	29	0.0419006	0.867188	0.392958	0.121406
choice_{prevdistDist}	29	0.306351	6.36744	5.84267e-07	0.873447
choice_{RTTarg}	29	5.91329	9.59783	1.66092e-10	1.32084
choice_{RTDist}	29	-2.33558	-6.91524	1.3401e-07	-0.922015
choice_{prevdistCrtTarg}	29	1.28598	4.73621	5.27821e-05	0.645845
choice_{prevdistCrtDist}	29	-2.10674	-7.5496	2.53651e-08	-1.00945
preGain_{targ}	29	1.33551	9.92149	7.88973e-11	1.37645
preGain_{dist}	29	1.45465	6.42064	5.05774e-07	0.892815
