## Supplementary material for "Humans reconfigure target and distractor processing to address distinct task demands": incentives models

### Sheet: readme
Table Header Legend
paramName	parameter name (formatted DV_{IV})
df	degrees of freedom (# participants - # parameters)
paramVal	parameter value (transformed)
tVal	t value (on un-transformed parameter)
pVal	p value (two-sided)
cohenD	effect size (cohen's d, from t value)
Attend-Color
Legend
rt_{sigma}	lognormal standard deviation
rt_{ndt}	non-decision time
rt_{1}	RT intercept
rt_{ar}	autoregressive term (previous RT, centered)
rt_{rew}	reward block (effect coded)
rt_{targ}	target coherence (centered)
rt_{dist}	distractor congruence
rt_{rewTarg}	reward : target interaction
rt_{rewDist}	reward : distractor interaction
choice_{lapse}	choice lapse rate
choice_{1}	choice intercept (bias)
choice_{ar}	autoregressive term (previous choice, response-signed)
choice_{rew}	reward block (effect coded)
choice_{targ}	target coherence (response-signed)
choice_{dist}	distractor congruence
choice_{rewTarg}	reward : target interaction
choice_{rewDist}	reward : distractor interaction
preGain_{targ}	target nonlinearity: tanh(preGain * targetCoherence)./tanh(preGain)
preGain_{dist}	distractor nonlinearity: tanh(preGain * distractorCongruence)./tanh(preGain)
Trial Inclusion
RT	current accurate, previous accurate, 0.2s < current RT < 2s, 0.2s < previous RT < 2s, color blocks
Choice	previous accurate, 0.2s < current RT < 2s, 0.2s < previous RT < 2s, color blocks
Attend-Motion
Legend
rt_{sigma}	lognormal standard deviation
rt_{ndt}	non-decision time
rt_{1}	RT intercept
rt_{ar}	autoregressive term (previous RT, centered)
rt_{rew}	reward block (effect coded)
rt_{targ}	target coherence (centered)
rt_{dist}	distractor congruence
rt_{rewTarg}	reward : target interaction
rt_{rewDist}	reward : distractor interaction
choice_{lapse}	choice lapse rate
choice_{1}	choice intercept (bias)
choice_{ar}	autoregressive term (previous choice, response-signed)
choice_{rew}	reward block (effect coded)
choice_{targ}	target coherence (response-signed)
choice_{dist}	distractor congruence
choice_{rewTarg}	reward : target interaction
choice_{rewDist}	reward : distractor interaction
preGain_{targ}	target nonlinearity: tanh(preGain * targetCoherence)./tanh(preGain)
preGain_{dist}	distractor nonlinearity: tanh(preGain * distractorCongruence)./tanh(preGain)
Trial Inclusion
RT	current accurate, previous accurate, 0.2s < current RT < 2s, 0.2s < previous RT < 2s, motion blocks
Choice	previous accurate, 0.2s < current RT < 2s, 0.2s < previous RT < 2s, motion blocks
Dynamics
Legend
rt_{sigma}	lognormal standard deviation
rt_{ndt}	non-decision time
rt_{1}	RT intercept
rt_{ar}	autoregressive term (previous RT, centered)
rt_{rew}	reward block (effect coded)
rt_{acc}	trial accuracy (centered)
rt_{rewAcc}	accuracy : reward interaction
rt_{targ}	target coherence (centered)
rt_{dist}	distractor congruence
rt_{rewTarg}	reward : target interaction
rt_{rewDist}	reward : distractor interaction
rt_{accTarg}	accuracy : target interaction
rt_{accDist}	accuracy : distractor interaction
rt_{rewAccTarg}	accuracy : reward : target interaction
rt_{rewAccDist}	accuracy : reward : distractor interaction
choice_{lapse}	choice lapse rate
choice_{1}	choice intercept (bias)
choice_{ar}	autoregressive term (previous choice, response-signed)
choice_{rew}	reward block (effect coded)
choice_{RT}	RT (centered)
choice_{rewCrt}	RT : reward interaction
choice_{targ}	target coherence (response-signed)
choice_{dist}	distractor congruence
choice_{rewTarg}	reward : target interaction
choice_{rewDist}	reward : distractor interaction
choice_{RTTarg}	RT : target interaction
choice_{RTDist}	RT : distractor interaction
choice_{rewCrtTarg}	RT : reward : target interaction
choice_{rewCrtDist}	RT : reward : distractor interaction
preGain_{targ}	target nonlinearity: tanh(preGain * targetCoherence)./tanh(preGain)
preGain_{dist}	distractor nonlinearity: tanh(preGain * distractorCongruence)./tanh(preGain)
Trial Inclusion
RT	previous accurate, 0.2s < current RT < 2s, 0.2s < previous RT < 2s, color blocks
Choice	previous accurate, 0.2s < current RT < 2s, 0.2s < previous RT < 2s, color blocks

### Sheet: exp3 attend-color
paramName	df	paramVal	tVal	pVal	cohenD
rt_{sigma}	41	0.407935	-19.9918	9.34871e-23	-2.65163
rt_{ndt}	41	0.29697	2.82404	0.0072886	0.372538
rt_{1}	41	-0.944057	-24.8243	2.54022e-26	-3.25828
rt_{ar}	41	0.369626	14.8473	4.30424e-18	1.99628
rt_{rew}	41	-0.0148609	-3.00852	0.00447321	-0.411152
rt_{targ}	41	-0.399951	-15.0198	2.88058e-18	-2.03594
rt_{dist}	41	-0.068315	-10.3413	5.42946e-13	-1.40881
rt_{rewTarg}	41	-0.00765768	-0.734909	0.466578	-0.103472
rt_{rewDist}	41	0.00499841	2.43053	0.0195386	0.348941
choice_{lapse}	41	-6.26739	-49.0182	5.04862e-38	-6.85154
choice_{1}	41	-0.106697	-2.07944	0.0438709	-0.277838
choice_{ar}	41	-0.387483	-12.7534	7.39887e-16	-1.76979
choice_{rew}	41	0.387168	1.72295	0.0924331	0.243742
choice_{targ}	41	3.07808	28.1675	1.89294e-28	3.76647
choice_{dist}	41	0.519432	10.6938	1.97553e-13	1.48736
choice_{rewTarg}	41	0.150781	4.35915	8.56187e-05	0.611585
choice_{rewDist}	41	-0.00145083	-0.112629	0.910875	-0.015574
preGain_{targ}	41	1.5463	13.8979	4.16822e-17	1.90648
preGain_{dist}	41	0.579782	-0.528128	0.600258	-0.0722308

### Sheet: exp3 attend-motion
paramName	df	paramVal	tVal	pVal	cohenD
rt_{sigma}	41	0.343594	-22.9477	5.16012e-25	-3.16929
rt_{ndt}	41	0.216867	-3.0473	0.00402909	-0.414371
rt_{1}	41	-1.26123	-40.1158	1.58577e-34	-5.53669
rt_{ar}	41	0.786427	18.196	3.02496e-21	2.63344
rt_{rew}	41	-0.0032845	-0.655376	0.515886	-0.0954558
rt_{targ}	41	-0.53156	-10.8903	1.13214e-13	-1.56386
rt_{dist}	41	0.00593657	2.31003	0.0259963	0.376119
rt_{rewTarg}	41	-0.0182275	-0.822934	0.415306	-0.125699
rt_{rewDist}	41	-0.00301609	-1.12911	0.265416	-0.192373
choice_{lapse}	41	-5.16589	-37.3253	2.8223e-33	-5.56566
choice_{1}	41	0.180367	3.46089	0.00127134	0.548974
choice_{ar}	41	-0.60448	-9.33405	1.06567e-11	-1.38835
choice_{rew}	41	-0.0696815	-0.429338	0.669925	-0.0696057
choice_{targ}	41	4.0542	32.7809	4.88527e-31	4.62734
choice_{dist}	41	0.0637897	2.02443	0.0494729	0.325549
choice_{rewTarg}	41	0.321888	4.47177	6.01995e-05	0.70266
choice_{rewDist}	41	0.0704844	1.63443	0.109825	0.288795
preGain_{targ}	41	2.01796	21.7525	3.93059e-24	3.22165
preGain_{dist}	41	3.80781	11.8251	8.58362e-15	1.97402

### Sheet: exp3 dynamics
paramName	df	paramVal	tVal	pVal	cohenD
rt_{sigma}	29	0.39956	-19.2854	4.39077e-18	-2.56883
rt_{ndt}	29	0.272054	1.11443	0.274246	0.148228
rt_{1}	29	-0.900568	-23.2943	2.53635e-20	-3.07245
rt_{ar}	29	0.380628	14.9241	3.82834e-15	2.01274
rt_{rew}	29	-0.0107335	-2.17429	0.0379858	-0.298749
rt_{acc}	29	0.019611	1.58799	0.123134	0.21519
rt_{rewAcc}	29	-0.0352852	-3.82294	0.000645619	-0.539682
rt_{targ}	29	-0.386357	-14.5607	7.21318e-15	-1.97226
rt_{dist}	29	-0.0445973	-9.48504	2.15974e-10	-1.29032
rt_{rewTarg}	29	-0.0136285	-1.66917	0.105846	-0.23303
rt_{rewDist}	29	0.00500349	2.56728	0.0156721	0.372594
rt_{accTarg}	29	0.22442	6.42949	4.93796e-07	0.875211
rt_{accDist}	29	-0.166108	-8.23178	4.47285e-09	-1.11623
rt_{rewAccTarg}	29	0.0780556	3.09641	0.00431712	0.437286
rt_{rewAccDist}	29	-0.0108116	-1.14903	0.259932	-0.170167
choice_{lapse}	29	-3.41985	-33.3748	1.08637e-24	-4.57915
choice_{1}	29	-0.192865	-2.90005	0.00704548	-0.394026
choice_{ar}	29	-0.514265	-11.3097	3.76788e-12	-1.5534
choice_{rew}	29	-0.157865	-3.37684	0.00210356	-0.477957
choice_{RT}	29	3.79229	17.1263	1.04933e-16	2.32078
choice_{rewCrt}	29	0.478484	3.68403	0.000936526	0.523549
choice_{targ}	29	4.10957	23.6792	1.61354e-20	3.12412
choice_{dist}	29	0.534467	10.9921	7.39943e-12	1.51186
choice_{rewTarg}	29	0.173612	2.9399	0.00638525	0.407698
choice_{rewDist}	29	0.0655779	2.99024	0.00563471	0.401646
choice_{RTTarg}	29	5.42169	10.3968	2.70994e-11	1.41172
choice_{RTDist}	29	-2.66396	-7.12983	7.59177e-08	-0.975062
choice_{rewCrtTarg}	29	-0.295312	-0.988682	0.330997	-0.139007
choice_{rewCrtDist}	29	0.0624402	0.372566	0.712181	0.0546097
preGain_{targ}	29	1.28052	8.57968	1.88895e-09	1.17609
preGain_{dist}	29	1.60309	5.00714	2.48675e-05	0.709959
